# PfD123 modulates K13-mediated survival and recovery after artemisinin exposure

**DOI:** 10.1101/2022.01.27.476788

**Authors:** Christopher Nötzel, Björn F. C. Kafsack

## Abstract

Recent advances in curbing the deadly toll of malaria have been threatened by the emergence of parasites resistant to the front-line antimalarial artemisinin. Resistance is mediated by point-mutations in the parasite protein Kelch13, but the mechanism of resistance is multi-factorial and only partially understood. Resistance-conferring Kelch13 mutations have been shown to lead to low-level activation of the parasite’s integrated stress response (ISR) which has a protective effect against artemisinin through an unclear mechanism. Furthermore, only a subpopulation of resistant parasites ever survives drug exposure, implying an underlying heterogeneity. By applying scRNAseq to the resistance-relevant early ring stage, we found expansion of a subpopulation in Kelch13 mutant parasites that is chiefly characterized by transcription of the putative positive translational regulator D123, while we conversely observed reduced D123 protein levels at the same stage. Analogous inverse changes in D123 expression are produced by experimental activation of the ISR, and genetically manipulating D123 expression modulates sensitivity to artemisinin, establishing it as a stress-responsive gene that contributes to artemisinin resistance in Kelch13-mutant malaria parasites.
