## Supplementary Table 2 for "PfD123 modulates K13-mediated survival and recovery after artemisinin exposure"

### Sheet: StressMarkersRSA
Supplementary Table 2: Cluster 1 cluster 2 markers of RSA scRNAseq experiments. Markers of the stress-responsive clusters 1 and 2 in the scRNAseq experiments after ART exposure are shown. Only markers that had a bonferroni corrected p < 0.05 in both biological replicates were considered.
Cluster	Gene ID	Product Description	3D7 ortholog
2	PfDd2_010006000	ring-infected erythrocyte surface antigen	PF3D7_0102200
2	PfDd2_050027900	multidrug resistance protein 1	PF3D7_0523000
2	PfDd2_070034200	EMP1-trafficking protein	PF3D7_0731100
2	PfDd2_080016400	CCR4-associated factor 1	PF3D7_0811300
2	PfDd2_080024100	heat shock protein 70	PF3D7_0818900
2	PfDd2_080035300	tryptophan/threonine-rich antigen	PF3D7_0830500
2	PfDd2_110037000	conserved Plasmodium protein, unknown function	PF3D7_1133700
2	PfDd2_110051800	ring-infected erythrocyte surface antigen	PF3D7_1149200
2	PfDd2_120017500	eukaryotic translation initiation factor 3 subunit A, putative	PF3D7_1212700
1	PfDd2_010007200	zinc-carboxypeptidase, putative	PF3D7_0103400
1	PfDd2_010009600	conserved Plasmodium protein, unknown function	PF3D7_0106000
1	PfDd2_010011200	serine/threonine protein kinase, putative	PF3D7_0107600
1	PfDd2_020009200	pentafunctional AROM polypeptide, putative	PF3D7_0206300
1	PfDd2_020011200	conserved Plasmodium protein, unknown function	PF3D7_0208400
1	PfDd2_020020900	conserved Plasmodium protein, unknown function	PF3D7_0218200
1	PfDd2_030007400	erythrocyte membrane protein 1 (PfEMP1), pseudogene	NA
1	PfDd2_030010100	conserved Plasmodium protein, unknown function	PF3D7_0305100
1	PfDd2_030015200	phd finger protein, putative	PF3D7_0310200
1	PfDd2_030018400	conserved Plasmodium protein, unknown function	PF3D7_0313400
1	PfDd2_030021200	conserved Plasmodium protein, unknown function	PF3D7_0316200
1	PfDd2_030023600	conserved Plasmodium protein, unknown function	PF3D7_0318500
1	PfDd2_030023900	triosephosphate isomerase, putative	PF3D7_0318800
1	PfDd2_030026200	conserved Plasmodium protein, unknown function	PF3D7_0321100
1	PfDd2_030027300	conserved Plasmodium protein, unknown function	PF3D7_0322200
1	PfDd2_030027500	regulator of initiation factor 2 (eIF2)	PF3D7_0322400
1	PfDd2_040008800	conserved Plasmodium protein, unknown function	PF3D7_0403400
1	PfDd2_040016700	DEAD box ATP-dependent RNA helicase, putative	PF3D7_0411400
1	PfDd2_040023200	conserved Plasmodium protein, unknown function	PF3D7_0418000
1	PfDd2_040023300	conserved Plasmodium protein, unknown function	PF3D7_0418100
1	PfDd2_050009800	centrosomal protein CEP120, putative	PF3D7_0504700
1	PfDd2_050013100	SET domain protein, putative	PF3D7_0508100
1	PfDd2_050013500	guanidine nucleotide exchange factor	PF3D7_0508500
1	PfDd2_050020200	phosphatidylinositol 3-kinase	PF3D7_0515300
1	PfDd2_050022300	FACT complex subunit SPT16, putative	PF3D7_0517400
1	PfDd2_050029800	tRNA-YW synthesizing protein, putative	PF3D7_0524900
1	PfDd2_050030900	RAP protein, putative	PF3D7_0526000
1	PfDd2_050033400	F-actin-capping protein subunit alpha, putative	PF3D7_0528500
1	PfDd2_050035100	conserved Plasmodium membrane protein, unknown function	PF3D7_0530300
1	PfDd2_050036000	conserved Plasmodium protein, unknown function	PF3D7_0531100
1	PfDd2_060007500	JmjC domain containing protein	PF3D7_0602800
1	PfDd2_060007700	conserved Plasmodium protein, unknown function	PF3D7_0603000
1	PfDd2_060010600	DNA repair protein RAD50, putative	PF3D7_0605800
1	PfDd2_060013100	conserved Plasmodium protein, unknown function	PF3D7_0608300
1	PfDd2_060014200	conserved Plasmodium protein, unknown function	PF3D7_0609300
1	PfDd2_060014600	conserved Plasmodium protein, unknown function	PF3D7_0609700
1	PfDd2_060020300	ribonuclease, putative	PF3D7_0615400
1	PfDd2_060024000	conserved Plasmodium protein, unknown function	PF3D7_0619300
1	PfDd2_060033400	conserved Plasmodium protein, unknown function	PF3D7_0628700
1	PfDd2_060035400	bifunctional methylenetetrahydrofolate dehydrogenase/cyclohydrolase, putative	PF3D7_0630700
1	PfDd2_070005300	erythrocyte membrane protein 1, PfEMP1	NA
1	PfDd2_070008100	conserved Plasmodium membrane protein, unknown function	PF3D7_0703900
1	PfDd2_070008700	serine/threonine protein kinase, putative	PF3D7_0704500
1	PfDd2_070013300	Cg1 protein	PF3D7_0709100
1	PfDd2_070014100	conserved Plasmodium membrane protein, unknown function	PF3D7_0709900
1	PfDd2_070026100	U3 small nucleolar RNA-associated protein 7, putative	PF3D7_0722600
1	PfDd2_070027500	Rab GTPase activator and protein kinase, putative	PF3D7_0724000
1	PfDd2_070028500	exonuclease I, putative	PF3D7_0725000
1	PfDd2_070031300	conserved Plasmodium membrane protein, unknown function	PF3D7_0728100
1	PfDd2_070034500	erythrocyte binding antigen-175	PF3D7_0731500
1	PfDd2_080009900	conserved Plasmodium protein, unknown function	PF3D7_0804700
1	PfDd2_080012300	RNA helicase, putative	PF3D7_0807100
1	PfDd2_080014400	asparagine-rich antigen Pfa55-14	PF3D7_0809200
1	PfDd2_080031200	conserved Plasmodium protein, unknown function	PF3D7_0826000
1	PfDd2_080032300	conserved Plasmodium protein, unknown function	PF3D7_0827200
1	PfDd2_080033200	conserved Plasmodium protein, unknown function	PF3D7_0828100
1	PfDd2_080033400	conserved Plasmodium protein, unknown function	PF3D7_0828300
1	PfDd2_090012400	conserved Plasmodium protein, unknown function	PF3D7_0907100
1	PfDd2_090017200	conserved Plasmodium protein, unknown function	PF3D7_0912000
1	PfDd2_090035900	conserved Plasmodium membrane protein, unknown function	PF3D7_0930800
1	PfDd2_090036300	nucleolar protein Nop52, putative	PF3D7_0931100
1	PfDd2_090039100	delta tubulin, putative	PF3D7_0933800
1	PfDd2_090040500	vacuolar protein sorting-associated protein 33, putative	PF3D7_0935200
1	PfDd2_100008400	conserved Plasmodium protein, unknown function	PF3D7_1003000
1	PfDd2_100024000	conserved Plasmodium protein, unknown function	PF3D7_1018600
1	PfDd2_100024200	conserved protein, unknown function	PF3D7_1018800
1	PfDd2_100024500	conserved Plasmodium protein, unknown function	PF3D7_1019100
1	PfDd2_100026100	histone acetyltransferase, putative	PF3D7_1020700
1	PfDd2_100029200	conserved Plasmodium protein, unknown function	PF3D7_1023800
1	PfDd2_100029500	conserved Plasmodium protein, unknown function	PF3D7_1024100
1	PfDd2_100031400	conserved Plasmodium protein, unknown function	PF3D7_1026000
1	PfDd2_100031500	conserved Plasmodium protein, unknown function	PF3D7_1026100
1	PfDd2_110008100	calcium/calmodulin-dependent protein kinase, putative	PF3D7_1104900
1	PfDd2_110010100	protein kinase, putative	PF3D7_1106800
1	PfDd2_110011200	mechanosensitive ion channel protein	PF3D7_1107900
1	PfDd2_110013800	actin-like protein, putative	PF3D7_1110700
1	PfDd2_110036500	conserved Plasmodium protein, unknown function	PF3D7_1133200
1	PfDd2_110048500	conserved protein, unknown function	PF3D7_1145600
1	PfDd2_120007600	trimethylguanosine synthase, putative	PF3D7_1202500
1	PfDd2_120022000	GTP-binding protein, putative	PF3D7_1217300
1	PfDd2_120022400	conserved Plasmodium protein, unknown function	PF3D7_1217700
1	PfDd2_120023900	erythrocyte membrane protein 1, PfEMP1	NA
1	PfDd2_120027900	conserved Plasmodium protein, unknown function	PF3D7_1223500
1	PfDd2_120030000	conserved Plasmodium protein, unknown function	PF3D7_1225000
1	PfDd2_120034500	conserved Plasmodium protein, unknown function	PF3D7_1229600
1	PfDd2_120034900	conserved Plasmodium protein, unknown function	PF3D7_1230000
1	PfDd2_120035100	Domain of unknown function (DUF202), putative	PF3D7_1230200
1	PfDd2_120037000	60 kDa chaperonin	PF3D7_1232100
1	PfDd2_120049700	conserved Plasmodium protein, unknown function	PF3D7_1244400
1	PfDd2_120052100	RAC-beta serine/threonine protein kinase	PF3D7_1246900
1	PfDd2_130009500	conserved Plasmodium protein, unknown function	PF3D7_1303800
1	PfDd2_130020100	telomerase reverse transcriptase	PF3D7_1314200
1	PfDd2_130025500	conserved Plasmodium protein, unknown function	PF3D7_1319600
1	PfDd2_130030500	conserved Plasmodium protein, unknown function	PF3D7_1324600
1	PfDd2_130032500	conserved Plasmodium protein, unknown function	PF3D7_1326600
1	PfDd2_130037100	conserved Plasmodium protein, unknown function	PF3D7_1331200
1	PfDd2_130054200	conserved Plasmodium membrane protein, unknown function	PF3D7_1348400
1	PfDd2_130057800	conserved Plasmodium protein, unknown function	PF3D7_1352000
1	PfDd2_130059900	conserved Plasmodium protein, unknown function	PF3D7_1354000
1	PfDd2_130071300	DNA topoisomerase VI, b subunit, putative	PF3D7_1365600
1	PfDd2_130074600	DNA repair endonuclease, putative	PF3D7_1368800
1	PfDd2_140015600	conserved Plasmodium protein, unknown function	PF3D7_1411000
1	PfDd2_140016400	conserved Plasmodium protein, unknown function	PF3D7_1411800
1	PfDd2_140021900	cysteine protease ATG4, putative	PF3D7_1417300
1	PfDd2_140030300	conserved Plasmodium protein, unknown function	PF3D7_1425800
1	PfDd2_140038200	conserved Plasmodium protein, unknown function	PF3D7_1433800
1	PfDd2_140061800	conserved Plasmodium protein, unknown function	PF3D7_1457400
1	PfDd2_140076100	conserved Plasmodium protein, unknown function	PF3D7_1471900
